# A robust and integrated framework for cross-platform adaptation of epigenetic clocks in cell-free DNA sequencing

**DOI:** 10.1101/2025.11.27.690895

**Authors:** Guangyu Li, Weilai Huang, Xuechen Zhao, Jun Wu, Yuanfang Guo, Liying Chen, Xingqi Cao, Zipeng Yang, Siqi Jiang, Bin Hu, Yijun Wang, Dinson Tan, Vicky Tong, Changdong Tang, Xiaowen Feng, Xiaomin Hu, Chuan Ouyang, Guangyu Zhou

## Abstract

**Background.:** Circulating cell-free DNA (cfDNA or ccfDNA) methylation sequencing holds promise for developing epigenetic aging clocks in minimally invasive aging assessment applications. However, current clocks—primarily trained on array-based data—do not readily generalize to methylation profiles of cfDNA, due to stochasticity and uncertainty arising from the limited input amounts of cfDNA and technical characteristics of high-throughput sequencing (HTS) platform. Due to lack of training to correct this uncertainty, direct application of legacy clocks to HTS data will inevitably produce unreliable estimates, introduce predictive discordance and undermine the trustworthiness of epigenetic biomarkers. Despite this urgent challenge, a systematic, model-agnostic framework for adapting existing epigenetic clocks to HTS-based cfDNA data remains lacking.

**Methods.:** Here, we generated a dedicated benchmark dataset comprising paired cfDNA and genomic DNA (gDNA), which was replicated and profiled across two methylation arrays and two targeted HTS platforms. We evaluated 53 epigenetic clocks for CpG coverage, reproducibility, cross-platform consistency, and age prediction accuracy. Further, we systematically explored and tested multiple adaptation strategies including depth filtering, beta-value imputation, and transfer learning via model distillation aiming at improving performance and clinical concordance of legacy epigenetic clocks on cfDNA HTS datasets.

**Results.:** Our results show that inherent technical noise of HTS platforms compromises diagnostic precision, presenting as a significant burden for applying legacy clocks on cfDNA HTS data. However, this technical limitation can be systematically neutralized. By enforcing stringent sequencing depth protocols (≥10× ideally 20×), employing robust algorithmic stabilization (L2-heavy clocks and imputation) and transfer learning, we can effectively isolate genuine physiological aging signals from technical artifacts. Ultimately, an adaptation pipeline incorporating all these methods effectively improved age prediction accuracy and, closed the gap between epigenetically induced aging status and clinically assessed realities. Besides, the pipeline demonstrated improved diagnostic sensitivity for neurodegenerative conditions such as amyotrophic lateral sclerosis, establishing a reliable foundation for non-invasive clinical monitoring.

**Conclusions.:** This study provided a comprehensive framework and practical guidelines for adapting epigenetic clocks to HTS-based cfDNA data, paved the path for more general application of cfDNA-based aging assessment and liquid biopsies.
