## Supplementary Table S1 for "A robust and integrated framework for cross-platform adaptation of epigenetic clocks in cell-free DNA sequencing"

### Sheet: Table S1. epigenetic clocks
Table S1_Summary of epigenetic clocks for human age prediction
No.	Clock	Publication year	Generation/Prediction	Category	Sample type / Source	No. of features	No. of training samples	Age range	Model architecture	Prediction	Ref	Wetlab technology
1	hannum	2013	First	Hi-Cov-All	Whole Blood	71	656	19-101	Elastic Net Regression	Chronological Age	1	Illumina 450K
2	horvath2013	2013	First	Hi-Cov-All	Multiple Tissues	353	7844	(-0.5)-101	Elastic Net Regression	Chronological Age	2	Illumina 27K,Illumina 450K
3	lin	2016	First	Hi-Cov-All	Blood	99	656	19-101	Multivariate Regrassion woth Leave One Out validation	Chronological Age	3	Illumina 450K
4	epitoc1	2016	Other	Other	Multiple Tissues	385	656	19-101	Multiple Steps	Mitotic	4	Illumina 450K
5	knight	2016	Gestational	Other	Blood	148	207	24w-42w	Elastic Net	Gestational Age	5	Illumina 27K,Illumina 450K
6	zhangmortality	2017	Second	Other	ESTHER Study,Whole Blood and Saliva	10	548	50-75	LASSO Regression	Mortality	6	Illumina 450K
7	skinandblood	2018	First	Hi-Cov-All	Multiple cell types, skin, blood and saliva samples	391	2222	(-0.3)-94	Elastic Net Regression	Chronological Age	7	Illumina 450K,Illumina Epic
8	dnamphenoage	2018	Second	Hi-Cov-All	Whole Blood	513	456	21-100	Cox Regression with Penalized Elastic Net	Phenotypic Age	8	Illumina 27K,Illumina 450K
9	grimage	2019	Second	Hi-Cov-All	Whole Blood	1030	2356	24-92	Cox Regression with Elastic Net	Phenotypic Age	9	Illumina 450K,Illumina Epic
10	zhangen	2019	First	Hi-Cov-All	Whole Blood and Saliva	514	13661	2-104	Elastic Net	Chronological Age	10	Illumina 450K,Illumina Epic
11	zhangblup	2019	First	Hi-Repro	Whole Blood and Saliva	319607	13661	2-104	Best Linear Unbiased Prediction	Chronological Age	10	Illumina 450K,Illumina Epic
12	dnamtl	2019	Other	Other	Blood	140	2256	22-93	Elastic Net	Telomere Length	11	Illumina 450K,Illumina Epic
13	leecontrol	2019	Gestational	Other	Placenta	546	963	5w-42w	Elastic Net	Gestational Age	12	Illumina 450K,Illumina Epic
14	leerefinedrobust	2019	Gestational	Other	Placenta	395	733	36w-42w	Elastic Net	Gestational Age	12	Illumina 450K,Illumina Epic
15	leerobust	2019	Gestational	Other	Placenta	558	1102	5w-42w	Elastic Net	Gestational Age	12	Illumina 450K,Illumina Epic
16	pedbe	2019	First	Other	Buccal Epithelial Cell	94	1721	0-20	Elastic Net	Chronological Age	13	Illumina 450K,Illumina Epic
17	han	2020	First	Hi-Cov-All	Blood	65	973	1-101	Multivariable Regression	Chronological Age	14	Illumina 450K
18	abec	2020	First	Hi-Cov-nonMSA	Blood	1695	1592	19-59	Elastic Net	Chronological Age	15	Illumina Epic
19	cabec	2020	First	Hi-Cov-nonMSA	Blood	1892	2227	18-88	Elastic Net	Chronological Age	15	Illumina Epic
20	eabec	2020	First	Hi-Cov-nonMSA	Blood	1791	2227	18-88	Elastic Net	Chronological Age	15	Illumina Epic
21	grimage2	2022	Second	Hi-Cov-All	Whole Blood	1030	1833	40-92	Cox Regression with Penalized Elastic Net	Phenotypic Age	16	Illumina 450K,Illumina Epic
22	hrsinchphenoage	2022	Second	Hi-Cov-nonMSA	Blood	959	4505	21-100	PCA and Elastic Net	Phenotypic Age	17	Illumina 450K,Illumina Epic
23	altumage	2022	First	Hi-Cov-nonMSA	Multiple Tissues	20318	8050	0-120	Deep Learning	Chronological Age	18	Illumina 27K,Illumina 450K,Illumina Epic
24	pchannum	2022	First	Hi-Repro	Blood	78464	656	19-101	PCA and Elastic Net	Chronological Age	17	Illumina 450K
25	pchorvath2013	2022	First	Hi-Repro	Multiple Tissues	78464	4297	(-0.5)-101	PCA and Elastic Net	Chronological Age	17	Illumina 450K,Illumina Epic
26	pcphenoage	2022	Second	Hi-Repro	Blood	78464	4505	21-100	PCA and Elastic Net	Phenotypic Age	17	Illumina 450K,Illumina Epic
27	pcskinandblood	2022	First	Hi-Repro	Skin and Blood	78464	895	(-0.3)-101	PCA and Elastic Net	Chronological Age	17	Illumina 450K
28	pcgrimage	2022	Second	Hi-Repro	Blood	78466	2754	24-92	PCA and Elastic Net	Phenotypic Age	17	Illumina 450K
29	dunedinpace	2022	Third	Other	Dunedin Study	173	1037	45	Elastic Net Regression	Pace of Aging	19	Illumina Epic
30	pcdnamtl	2022	Other	Other	Blood	78464	2754	24-92	PCA and Elastic Net	Telomere Length	17	Illumina 450K
31	replitali	2022	Other	Other	Primary Cells	87	122	Not Available	Elastic Net Regression	Mitotic Age	20	Illumina Epic
32	pipekfilteredh	2023	First	Hi-Cov-All	Multiple Tissues	272	5964	0-100	Elastic Net	Chronological Age	21	Illumina 27K,Illumina 450K,Illumina Epic
33	pipekretrainedh	2023	First	Hi-Cov-All	Multiple Tissues	308	5964	0-100	Elastic Net	Chronological Age	21	Illumina 27K,Illumina 450K,Illumina Epic
34	gpage_10	2023	First	Hi-Cov-All	Multiple Tissues	10	11910	0-103	Gaussian Process Regression	Chronological Age	22	Illumina 27K,Illumina 450K,Illumina Epic
35	gpage_30	2023	First	Hi-Cov-All	Multiple Tissues	30	11910	0-103	Gaussian Process Regression	Chronological Age	22	Illumina 27K,Illumina 450K,Illumina Epic
36	gpage_71	2023	First	Hi-Cov-All	Multiple Tissues	71	11910	0-103	Gaussian Process Regression	Chronological Age	22	Illumina 27K,Illumina 450K,Illumina Epic
37	gpage_a	2023	First	Hi-Cov-All	Multiple Tissues	18	11910	0-103	Gaussian Process Regression	Chronological Age	22	Illumina 27K,Illumina 450K,Illumina Epic
38	gpage_b	2023	First	Hi-Cov-All	Multiple Tissues	32	11910	0-103	Gaussian Process Regression	Chronological Age	22	Illumina 27K,Illumina 450K,Illumina Epic
39	gpage_c	2023	First	Hi-Cov-All	Multiple Tissues	21	11910	0-103	Gaussian Process Regression	Chronological Age	22	Illumina 27K,Illumina 450K,Illumina Epic
40	encen40	2023	First	Hi-Cov-nonMSA	Blood and Saliva	559	7039	40-115	Elastic Net Regression	Chronological Age	23	Illumina 450K,Illumina Epic
41	pipekelasticnet	2023	First	Hi-Cov-nonMSA	Multiple Tissues	239	5964	0-100	Elastic Net Regression	Chronological Age	21	Illumina 27K,Illumina 450K,Illumina Epic
42	encen100	2023	First	Other	Blood and Saliva	198	7039	40-115	Elastic Net Regression	Chronological Age	23	Illumina 450K,Illumina Epic
43	dnamfitage	2023	Second	Other	Blood	630	2950	Not Directly Available	LASSO Penalized Regression	Phenotypic Age	24	Illumina Epic
44	stoch	2024	First	Hi-Cov-All	Sorted immune cell and Whole blood	353	195	45-83	Elastic Net	Chronological Age	25	Illumina 450K,Illumina Epic
45	stocp	2024	Second	Hi-Cov-All	Sorted immune cell and Whole blood	513	195	45-83	Elastic Net	Chronological Age	25	Illumina 450K,Illumina Epic
46	stocz	2024	First	Hi-Cov-All	Sorted immune cell and Whole blood	514	195	45-83	Elastic Net	Chronological Age	25	Illumina 450K,Illumina Epic
47	intrinclock	2024	First	Hi-Cov-nonMSA	Multiple Tissues	381	12098	0-100	2X Elastic Net	Chronological Age	26	Illumina 450K,Illumina Epic
48	yingadaptage	2024	Fourth	Hi-Cov-nonMSA	Whole Blood	999	2664	24-75	Causality-enriched Elastic Net	Chronological Age	27	Illumina 450K
49	yingcausage	2024	Fourth	Hi-Cov-nonMSA	Whole Blood	585	2664	24-75	Causality-enriched Elastic Net	Chronological Age	27	Illumina 450K
50	yingdamage	2024	Fourth	Hi-Cov-nonMSA	Whole Blood	1089	2664	24-75	Causality-enriched Elastic Net	Chronological Age	27	Illumina 450K
51	retroelementagev2	2024	First	Hi-Cov-nonMSA	Multiple Tissues	1378	10138	12-100	Elastic Net	Chronological Age	28	Illumina Epic,Illumina Epic2
52	stemtoc	2024	Other	Other	Stem-Cell Matrix Compendium-2 (SCM2),Cord-blood,Fetal-tissue,Cellline,Whole-blood	371	Not Directly Available	Not Directly Available	Multiple Steps	Mitotic Age	29	Illumina 450K,Illumina Epic
53	retroelementagev1	2024	First	Other	Multiple Tissues	1317	10138	12-100	Elastic Net	Chronological Age	28	Illumina Epic
54	timeseqage	2024	First	Sequencing-Clock	Blood	405	1056	18-103	Elastic Net	Chronological Age	30	TIMESeq
55	emseqage	2024	First	Sequencing-Clock	cfDNA	48	35	22-88	LASSO Penalized Regression	Chronological Age	31	EMSeq
56	bsclock	2024	First	Sequencing-Clock	Multiple Tissues	4527	529	1-85	Elastic Net	Chronological Age	32	BSSeq
57	komakiage	2023	First	Sequencing-Clock	Blood	235	421	20-80	Elastic Net	Chronological Age	33	TBS
Ref	Paper
1	Hannum, G. et al. Genome-wide Methylation Profiles Reveal Quantitative Views of Human Aging Rates. Mol. Cell 49, 359–367 (2013).
2	Horvath, S. DNA methylation age of human tissues and cell types. Genome Biol. 14, 3156 (2013).
3	Lin, Q. et al. DNA methylation levels at individual age-associated CpG sites can be indicative for life expectancy. Aging 8, 394–401 (2016).
4	Yang, Z. et al. Correlation of an epigenetic mitotic clock with cancer risk. Genome Biol. 17, 205 (2016).
5	Knight, A. K. et al. An epigenetic clock for gestational age at birth based on blood methylation data. Genome Biol. 17, 206 (2016).
6	Zhang, Y. et al. DNA methylation signatures in peripheral blood strongly predict all-cause mortality. Nat. Commun. 8, 14617 (2017).
7	Horvath, S. et al. Epigenetic clock for skin and blood cells applied to Hutchinson Gilford Progeria Syndrome and ex vivo studies. Aging 10, 1758–1775 (2018).
8	Levine, M. E. et al. An epigenetic biomarker of aging for lifespan and healthspan.
9	Lu, A. T. et al. DNA methylation GrimAge strongly predicts lifespan and healthspan. Aging 11, 303–327 (2019).
10	Zhang, Q. et al. Improved precision of epigenetic clock estimates across tissues and its implication for biological ageing. Genome Med. 11, 54 (2019).
11	Lu, A. T. et al. DNA methylation-based estimator of telomere length. Aging 11, 5895–5923 (2019).
12	Lee, Y. et al. Placental epigenetic clocks: estimating gestational age using placental DNA methylation levels. Aging 11, 4238–4253 (2019).
13	McEwen, L. M. et al. The PedBE clock accurately estimates DNA methylation age in pediatric buccal cells. Proc. Natl. Acad. Sci. 117, 23329–23335 (2020).
14	Han, Y. et al. New targeted approaches for epigenetic age predictions. BMC Biol. 18, 71 (2020).
15	Lee, Y. et al. Blood-based epigenetic estimators of chronological age in human adults using DNA methylation data from the Illumina MethylationEPIC array. BMC Genomics 21, 747 (2020).
16	Lu, A. T. et al. DNA methylation GrimAge version 2. Aging https://doi.org/10.18632/aging.204434 (2022) doi:10.18632/aging.204434.
17	Higgins-Chen, A. T. et al. A computational solution for bolstering reliability of epigenetic clocks: implications for clinical trials and longitudinal tracking. Nat. Aging 2, 644–661 (2022).
18	de Lima Camillo, L. P., Lapierre, L. R. & Singh, R. A pan-tissue DNA-methylation epigenetic clock based on deep learning. Npj Aging 8, 4 (2022).
19	Belsky, D. W. et al. DunedinPACE, a DNA methylation biomarker of the pace of aging. eLife 11, e73420 (2022).
20	Endicott, J. L., Nolte, P. A., Shen, H. & Laird, P. W. Cell division drives DNA methylation loss in late-replicating domains in primary human cells. Nat. Commun. 13, 6659 (2022).
21	Pipek, O. A. & Csabai, I. A revised multi-tissue, multi-platform epigenetic clock model for methylation array data. J. Math. Chem. 61, 376–388 (2023).
22	Varshavsky, M. et al. Accurate age prediction from blood using a small set of DNA methylation sites and a cohort-based machine learning algorithm. Cell Rep. Methods 3, 100567 (2023).
23	Dec, E. et al. Centenarian clocks: epigenetic clocks for validating claims of exceptional longevity. GeroScience 45, 1817–1835 (2023).
24	McGreevy, K. M. et al. DNAmFitAge: biological age indicator incorporating physical fitness. Aging 15, 3904–3938 (2023).
25	Tong, H. et al. Quantifying the stochastic component of epigenetic aging. Nat. Aging 4, 886–901 (2024).
26	Tomusiak, A. et al. Development of an epigenetic clock resistant to changes in immune cell composition. Commun. Biol. 7, 934 (2024).
27	Ying, K. et al. Causality-enriched epigenetic age uncouples damage and adaptation. Nat. Aging 4, 231–246 (2024).
28	Ndhlovu, L. C. et al. Retro-age: A unique epigenetic biomarker of aging captured by DNA methylation states of retroelements. Aging Cell 23, e14288 (2024).
29	Zhu, T., Tong, H., Du, Z., Beck, S. & Teschendorff, A. E. An improved epigenetic counter to track mitotic age in normal and precancerous tissues. Nat. Commun. 15, 4211 (2024).
30	Griffin, P. T. et al. TIME-seq reduces time and cost of DNA methylation measurement for epigenetic clock construction. Nat. Aging 4, 261–274 (2024).
31	Li, S.-J. et al. Cell-free DNA methylation patterns in aging and their association with inflamm-aging. Epigenomics 16, 715–731 (2024).
32	Hu, C., Li, Y., Li, L., Zhang, N. & Zheng, X. BS-clock, advancing epigenetic age prediction with high-resolution DNA methylation bisulfite sequencing data. Bioinformatics 40, btae656 (2024).
33	Komaki, S. et al. Epigenetic profile of Japanese supercentenarians: a cross-sectional study. Lancet Healthy Longev. 4, e83–e90 (2023).
