## Supplementary Table S2 for "A robust and integrated framework for cross-platform adaptation of epigenetic clocks in cell-free DNA sequencing"

### Sheet: Table S2. gDNA_MSA
Table S2. gDNA_MSA
NO.	SampleID	Gender	Age	ClinicalAge	Replicates	Sample type	DNA type	Library name 1	Library name 2	Platform
1	MS240000024	F	27	33.5203	yes	buffy coat	gDNA	MSA024	SYF024MS	Infinium Methylation Screening Array
2	MS240000029	F	37	30.848	yes	buffy coat	gDNA	MSA029	SYF029MS	Infinium Methylation Screening Array
3	MS240000039	M	37	35.1211	yes	buffy coat	gDNA	MSA039	SYF039MS	Infinium Methylation Screening Array
4	MS240000089	F	30	32.1259	yes	buffy coat	gDNA	MSA089	SYF089MS	Infinium Methylation Screening Array
5	MS240000104	F	27	36.7856	yes	buffy coat	gDNA	MSA104	SYF104MS	Infinium Methylation Screening Array
6	MS240000105	F	30	35.418	yes	buffy coat	gDNA	MSA105	SYF105MS	Infinium Methylation Screening Array
7	MS240000112	M	62	51.2029	yes	buffy coat	gDNA	MSA112	SYF112MS	Infinium Methylation Screening Array
8	MS240000117	M	22	34.3589	yes	buffy coat	gDNA	MSA117	SYF117MS	Infinium Methylation Screening Array
9	MS240000121	F	26	39.6494	yes	buffy coat	gDNA	MSA121	SYF121MS	Infinium Methylation Screening Array
10	MS240000124	M	43	45.4695	yes	buffy coat	gDNA	MSA124	SYF124MS	Infinium Methylation Screening Array
11	MS240000125	F	29	34.5022	yes	buffy coat	gDNA	MSA125	SYF125MS	Infinium Methylation Screening Array
12	MS240000130	F	41	39.8754	yes	buffy coat	gDNA	MSA130	SYF130MS	Infinium Methylation Screening Array
13	MS240000133	F	45	33.2831	yes	buffy coat	gDNA	MSA133	SYF133MS	Infinium Methylation Screening Array
14	MS240000136	F	38	41.6264	yes	buffy coat	gDNA	MSA136	SYF136MS	Infinium Methylation Screening Array
15	MS240000137	F	39	34.7219	yes	buffy coat	gDNA	MSA137	SYF137MS	Infinium Methylation Screening Array
16	MS240000140	M	69	54.8984	yes	buffy coat	gDNA	MSA140	SYF140MS	Infinium Methylation Screening Array
17	MS240000142	F	31	40.5202	yes	buffy coat	gDNA	MSA142	SYF142MS	Infinium Methylation Screening Array
18	MS240000145	M	53	49.6348	yes	buffy coat	gDNA	MSA145	SYF145MS	Infinium Methylation Screening Array
19	MS240000147	F	28	39.0007	yes	buffy coat	gDNA	MSA147	SYF147MS	Infinium Methylation Screening Array
20	MS240000148	M	52	49.0092	yes	buffy coat	gDNA	MSA148	SYF148MS	Infinium Methylation Screening Array
21	MS240000153	M	44	45.3894	yes	buffy coat	gDNA	MSA153	SYF153MS	Infinium Methylation Screening Array
22	MS240000160	M	52	45.4861	yes	buffy coat	gDNA	MSA160	SYF160MS	Infinium Methylation Screening Array
23	MS240000168	M	77	57.0846	yes	buffy coat	gDNA	MSA168	SYF168MS	Infinium Methylation Screening Array
24	MS240000170	M	38	53.9343	yes	buffy coat	gDNA	MSA170	SYF170MS	Infinium Methylation Screening Array

### Sheet: Table S2. gDNA_EPICv2
Table S2. gDNA_EPICv2
NO.	SampleID	Gender	Age	ClinicalAge	Replicates	Sample type	DNA type	Library name 1	Library name 2	Platform
1	MS240000024	F	27	33.5203	yes	buffy coat	gDNA	FKDN250243362-1A	FKDN250243386-1A	Infinium MethylationEPIC v2.0 array
2	MS240000029	F	37	30.848	yes	buffy coat	gDNA	FKDN250243363-1A	FKDN250243387-1A	Infinium MethylationEPIC v2.0 array
3	MS240000039	M	37	35.1211	yes	buffy coat	gDNA	FKDN250243364-1A	FKDN250243388-1A	Infinium MethylationEPIC v2.0 array
4	MS240000089	F	30	32.1259	yes	buffy coat	gDNA	FKDN250243365-1A	FKDN250243389-1A	Infinium MethylationEPIC v2.0 array
5	MS240000104	F	27	36.7856	yes	buffy coat	gDNA	FKDN250243366-1A	FKDN250243390-1A	Infinium MethylationEPIC v2.0 array
6	MS240000105	F	30	35.418	yes	buffy coat	gDNA	FKDN250243367-1A	FKDN250243391-1A	Infinium MethylationEPIC v2.0 array
7	MS240000112	M	62	51.2029	yes	buffy coat	gDNA	FKDN250243368-1A	FKDN250243392-1A	Infinium MethylationEPIC v2.0 array
8	MS240000117	M	22	34.3589	yes	buffy coat	gDNA	FKDN250243369-1A	FKDN250243393-1A	Infinium MethylationEPIC v2.0 array
9	MS240000121	F	26	39.6494	yes	buffy coat	gDNA	FKDN250243370-1A	FKDN250243394-1A	Infinium MethylationEPIC v2.0 array
10	MS240000124	M	43	45.4695	yes	buffy coat	gDNA	FKDN250243371-1A	FKDN250243395-1A	Infinium MethylationEPIC v2.0 array
11	MS240000125	F	29	34.5022	yes	buffy coat	gDNA	FKDN250243372-1A	FKDN250243396-1A	Infinium MethylationEPIC v2.0 array
12	MS240000130	F	41	39.8754	yes	buffy coat	gDNA	FKDN250243373-1A	FKDN250243397-1A	Infinium MethylationEPIC v2.0 array
13	MS240000133	F	45	33.2831	yes	buffy coat	gDNA	FKDN250243374-1A	FKDN250243398-1A	Infinium MethylationEPIC v2.0 array
14	MS240000136	F	38	41.6264	yes	buffy coat	gDNA	FKDN250243375-1A	FKDN250243399-1A	Infinium MethylationEPIC v2.0 array
15	MS240000137	F	39	34.7219	yes	buffy coat	gDNA	FKDN250243376-1A	FKDN250243400-1A	Infinium MethylationEPIC v2.0 array
16	MS240000140	M	69	54.8984	yes	buffy coat	gDNA	FKDN250243377-1A	FKDN250243401-1A	Infinium MethylationEPIC v2.0 array
17	MS240000142	F	31	40.5202	yes	buffy coat	gDNA	FKDN250243378-1A	FKDN250243402-1A	Infinium MethylationEPIC v2.0 array
18	MS240000145	M	53	49.6348	yes	buffy coat	gDNA	FKDN250243379-1A	FKDN250243403-1A	Infinium MethylationEPIC v2.0 array
19	MS240000147	F	28	39.0007	yes	buffy coat	gDNA	FKDN250243380-1A	FKDN250243404-1A	Infinium MethylationEPIC v2.0 array
20	MS240000148	M	52	49.0092	yes	buffy coat	gDNA	FKDN250243381-1A	FKDN250243405-1A	Infinium MethylationEPIC v2.0 array
21	MS240000153	M	44	45.3894	yes	buffy coat	gDNA	FKDN250243382-1A	FKDN250243406-1A	Infinium MethylationEPIC v2.0 array
22	MS240000160	M	52	45.4861	yes	buffy coat	gDNA	FKDN250243383-1A	FKDN250243407-1A	Infinium MethylationEPIC v2.0 array
23	MS240000168	M	77	57.0846	yes	buffy coat	gDNA	FKDN250243384-1A	FKDN250243408-1A	Infinium MethylationEPIC v2.0 array
24	MS240000170	M	38	53.9343	yes	buffy coat	gDNA	FKDN250243385-1A	FKDN250243409-1A	Infinium MethylationEPIC v2.0 array

### Sheet: Table S2. gDNA_Galaxy
Table S2. gDNA_Galaxy
NO.	SampleID	Gender	Age	ClinicalAge	Replicates	Sample type	DNA type	Library name 1	Library name 2	Platform
1	MS240000024	F	27	33.5203	yes	buffy coat	gDNA	GDNAGAL1_GD024GA1	GDNAGAL2_GD024GA2	Novaseq X Plus-PE150
2	MS240000029	F	37	30.848	yes	buffy coat	gDNA	GDNAGAL1_GD029GA1	GDNAGAL2_GD029GA2	Novaseq X Plus-PE150
3	MS240000039	M	37	35.1211	yes	buffy coat	gDNA	GDNAGAL1_GD039GA1	GDNAGAL2_GD039GA2	Novaseq X Plus-PE150
4	MS240000089	F	30	32.1259	yes	buffy coat	gDNA	GDNAGAL1_GD089GA1	GDNAGAL2_GD089GA2	Novaseq X Plus-PE150
5	MS240000104	F	27	36.7856	yes	buffy coat	gDNA	GDNAGAL1_GD104GA1	GDNAGAL2_GD104GA2	Novaseq X Plus-PE150
6	MS240000105	F	30	35.418	yes	buffy coat	gDNA	GDNAGAL1_GD105GA1	GDNAGAL2_GD105GA2	Novaseq X Plus-PE150
7	MS240000112	M	62	51.2029	yes	buffy coat	gDNA	GDNAGAL1_GD112GA1	GDNAGAL2_GD112GA2	Novaseq X Plus-PE150
8	MS240000117	M	22	34.3589	yes	buffy coat	gDNA	GDNAGAL1_GD117GA1	GDNAGAL2_GD117GA2	Novaseq X Plus-PE150
9	MS240000121	F	26	39.6494	yes	buffy coat	gDNA	GDNAGAL1_GD121GA1	GDNAGAL2_GD121GA2	Novaseq X Plus-PE150
10	MS240000124	M	43	45.4695	yes	buffy coat	gDNA	GDNAGAL1_GD124GA1	GDNAGAL2_GD124GA2	Novaseq X Plus-PE150
11	MS240000125	F	29	34.5022	yes	buffy coat	gDNA	GDNAGAL1_GD125GA1	GDNAGAL2_GD125GA2	Novaseq X Plus-PE150
12	MS240000130	F	41	39.8754	yes	buffy coat	gDNA	GDNAGAL1_GD130GA1	GDNAGAL2_GD130GA2	Novaseq X Plus-PE150
13	MS240000133	F	45	33.2831	yes	buffy coat	gDNA	GDNAGAL1_GD133GA1	GDNAGAL2_GD133GA2	Novaseq X Plus-PE150
14	MS240000136	F	38	41.6264	yes	buffy coat	gDNA	GDNAGAL1_GD136GA1	GDNAGAL2_GD136GA2	Novaseq X Plus-PE150
15	MS240000137	F	39	34.7219	yes	buffy coat	gDNA	GDNAGAL1_GD137GA1	GDNAGAL2_GD137GA2	Novaseq X Plus-PE150
16	MS240000140	M	69	54.8984	yes	buffy coat	gDNA	GDNAGAL1_GD140GA1	GDNAGAL2_GD140GA2	Novaseq X Plus-PE150
17	MS240000142	F	31	40.5202	yes	buffy coat	gDNA	GDNAGAL1_GD142GA1	GDNAGAL2_GD142GA2	Novaseq X Plus-PE150
18	MS240000145	M	53	49.6348	yes	buffy coat	gDNA	GDNAGAL1_GD145GA1	GDNAGAL2_GD145GA2	Novaseq X Plus-PE150
19	MS240000147	F	28	39.0007	yes	buffy coat	gDNA	GDNAGAL1_GD147GA1	GDNAGAL2_GD147GA2	Novaseq X Plus-PE150
20	MS240000148	M	52	49.0092	yes	buffy coat	gDNA	GDNAGAL1_GD148GA1	GDNAGAL2_GD148GA2	Novaseq X Plus-PE150
21	MS240000153	M	44	45.3894	yes	buffy coat	gDNA	GDNAGAL1_GD153GA1	GDNAGAL2_GD153GA2	Novaseq X Plus-PE150
22	MS240000160	M	52	45.4861	yes	buffy coat	gDNA	GDNAGAL1_GD160GA1	GDNAGAL2_GD160GA2	Novaseq X Plus-PE150
23	MS240000168	M	77	57.0846	yes	buffy coat	gDNA	GDNAGAL1_GD168GA1	GDNAGAL2_GD168GA2	Novaseq X Plus-PE150
24	MS240000170	M	38	53.9343	yes	buffy coat	gDNA	GDNAGAL1_GD170GA1	GDNAGAL2_GD170GA2	Novaseq X Plus-PE150

### Sheet: Table S2. gDNA_Twist
Table S2. gDNA_Twist
NO.	SampleID	Gender	Age	ClinicalAge	Replicates	Sample type	DNA type	Library name 1	Library name 2	Platform
1	MS240000024	F	27	33.5203	yes	buffy coat	gDNA	GDNATWI1_GD024TW1	GDNATWI2_GD024TW2	Novaseq X Plus-PE150
2	MS240000029	F	37	30.848	yes	buffy coat	gDNA	GDNATWI1_GD029TW1	GDNATWI2_GD029TW2	Novaseq X Plus-PE150
3	MS240000039	M	37	35.1211	yes	buffy coat	gDNA	GDNATWI1_GD039TW1	GDNATWI2_GD039TW2	Novaseq X Plus-PE150
4	MS240000089	F	30	32.1259	yes	buffy coat	gDNA	GDNATWI1_GD089TW1	GDNATWI2_GD089TW2	Novaseq X Plus-PE150
5	MS240000104	F	27	36.7856	yes	buffy coat	gDNA	GDNATWI1_GD104TW1	GDNATWI2_GD104TW2	Novaseq X Plus-PE150
6	MS240000105	F	30	35.418	yes	buffy coat	gDNA	GDNATWI1_GD105TW1	GDNATWI2_GD105TW2	Novaseq X Plus-PE150
7	MS240000112	M	62	51.2029	yes	buffy coat	gDNA	GDNATWI1_GD112TW1	GDNATWI2_GD112TW2	Novaseq X Plus-PE150
8	MS240000117	M	22	34.3589	yes	buffy coat	gDNA	GDNATWI1_GD117TW1	GDNATWI2_GD117TW2	Novaseq X Plus-PE150
9	MS240000121	F	26	39.6494	yes	buffy coat	gDNA	GDNATWI1_GD121TW1	GDNATWI2_GD121TW2	Novaseq X Plus-PE150
10	MS240000124	M	43	45.4695	yes	buffy coat	gDNA	GDNATWI1_GD124TW1	GDNATWI2_GD124TW2	Novaseq X Plus-PE150
11	MS240000125	F	29	34.5022	yes	buffy coat	gDNA	GDNATWI1_GD125TW1	GDNATWI2_GD125TW2	Novaseq X Plus-PE150
12	MS240000130	F	41	39.8754	yes	buffy coat	gDNA	GDNATWI1_GD130TW1	GDNATWI2_GD130TW2	Novaseq X Plus-PE150
13	MS240000133	F	45	33.2831	yes	buffy coat	gDNA	GDNATWI1_GD133TW1	GDNATWI2_GD133TW2	Novaseq X Plus-PE150
14	MS240000136	F	38	41.6264	yes	buffy coat	gDNA	GDNATWI1_GD136TW1	GDNATWI2_GD136TW2	Novaseq X Plus-PE150
15	MS240000137	F	39	34.7219	yes	buffy coat	gDNA	GDNATWI1_GD137TW1	GDNATWI2_GD137TW2	Novaseq X Plus-PE150
16	MS240000140	M	69	54.8984	yes	buffy coat	gDNA	GDNATWI1_GD140TW1	GDNATWI2_GD140TW2	Novaseq X Plus-PE150
17	MS240000142	F	31	40.5202	yes	buffy coat	gDNA	GDNATWI1_GD142TW1	GDNATWI2_GD142TW2	Novaseq X Plus-PE150
18	MS240000145	M	53	49.6348	yes	buffy coat	gDNA	GDNATWI1_GD145TW1	GDNATWI2_GD145TW2	Novaseq X Plus-PE150
19	MS240000147	F	28	39.0007	yes	buffy coat	gDNA	GDNATWI1_GD147TW1	GDNATWI2_GD147TW2	Novaseq X Plus-PE150
20	MS240000148	M	52	49.0092	yes	buffy coat	gDNA	GDNATWI1_GD148TW1	GDNATWI2_GD148TW2	Novaseq X Plus-PE150
21	MS240000153	M	44	45.3894	yes	buffy coat	gDNA	GDNATWI1_GD153TW1	GDNATWI2_GD153TW2	Novaseq X Plus-PE150
22	MS240000160	M	52	45.4861	yes	buffy coat	gDNA	GDNATWI1_GD160TW1	GDNATWI2_GD160TW2	Novaseq X Plus-PE150
23	MS240000168	M	77	57.0846	yes	buffy coat	gDNA	GDNATWI1_GD168TW1	GDNATWI2_GD168TW2	Novaseq X Plus-PE150
24	MS240000170	M	38	53.9343	yes	buffy coat	gDNA	GDNATWI1_GD170TW1	GDNATWI2_GD170TW2	Novaseq X Plus-PE150

### Sheet: Table S2. cfDNA_Galaxy
Table S2. cfDNA_Galaxy
NO.	SampleID	Gender	Age	ClinicalAge	Replicates	Sample type	DNA type	Library name 1	Library name 2	Platform
1	MS240000024	F	27	33.5203	yes	plasma	cfDNA	CFGAL1_MS024GA1	CFGAL2_MS024GA2	Novaseq X Plus-PE150
2	MS240000029	F	37	30.848	yes	plasma	cfDNA	CFGAL1_MS029GA1	CFGAL2_MS029GA2	Novaseq X Plus-PE150
3	MS240000039	M	37	35.1211	yes	plasma	cfDNA	CFGAL1_MS039GA1	CFGAL2_MS039GA2	Novaseq X Plus-PE150
4	MS240000089	F	30	32.1259	yes	plasma	cfDNA	CFGAL1_MS089GA1	CFGAL2_MS089GA2	Novaseq X Plus-PE150
5	MS240000104	F	27	36.7856	yes	plasma	cfDNA	CFGAL1_MS104GA1	CFGAL2_MS104GA2	Novaseq X Plus-PE150
6	MS240000105	F	30	35.418	yes	plasma	cfDNA	CFGAL1_MS105GA1	CFGAL2_MS105GA2	Novaseq X Plus-PE150
7	MS240000112	M	62	51.2029	yes	plasma	cfDNA	CFGAL1_MS112GA1	CFGAL2_MS112GA2	Novaseq X Plus-PE150
8	MS240000117	M	22	34.3589	yes	plasma	cfDNA	CFGAL1_MS117GA1	CFGAL2_MS117GA2	Novaseq X Plus-PE150
9	MS240000121	F	26	39.6494	yes	plasma	cfDNA	CFGAL1_MS121GA1	CFGAL2_MS121GA2	Novaseq X Plus-PE150
10	MS240000124	M	43	45.4695	yes	plasma	cfDNA	CFGAL1_MS124GA1	CFGAL2_MS124GA2	Novaseq X Plus-PE150
11	MS240000125	F	29	34.5022	yes	plasma	cfDNA	CFGAL1_MS125GA1	CFGAL2_MS125GA2	Novaseq X Plus-PE150
12	MS240000130	F	41	39.8754	yes	plasma	cfDNA	CFGAL1_MS130GA1	CFGAL2_MS130GA2	Novaseq X Plus-PE150
13	MS240000133	F	45	33.2831	yes	plasma	cfDNA	CFGAL1_MS133GA1	CFGAL2_MS133GA2	Novaseq X Plus-PE150
14	MS240000136	F	38	41.6264	yes	plasma	cfDNA	CFGAL1_MS136GA1	CFGAL2_MS136GA2	Novaseq X Plus-PE150
15	MS240000137	F	39	34.7219	yes	plasma	cfDNA	CFGAL1_MS137GA1	CFGAL2_MS137GA2	Novaseq X Plus-PE150
16	MS240000140	M	69	54.8984	yes	plasma	cfDNA	CFGAL1_MS140GA1	CFGAL2_MS140GA2	Novaseq X Plus-PE150
17	MS240000142	F	31	40.5202	yes	plasma	cfDNA	CFGAL1_MS142GA1	CFGAL2_MS142GA2	Novaseq X Plus-PE150
18	MS240000145	M	53	49.6348	yes	plasma	cfDNA	CFGAL1_MS145GA1	CFGAL2_MS145GA2	Novaseq X Plus-PE150
19	MS240000147	F	28	39.0007	yes	plasma	cfDNA	CFGAL1_MS147GA1	CFGAL2_MS147GA2	Novaseq X Plus-PE150
20	MS240000148	M	52	49.0092	yes	plasma	cfDNA	CFGAL1_MS148GA1	CFGAL2_MS148GA2	Novaseq X Plus-PE150
21	MS240000153	M	44	45.3894	yes	plasma	cfDNA	CFGAL1_MS153GA1	CFGAL2_MS153GA2	Novaseq X Plus-PE150
22	MS240000160	M	52	45.4861	yes	plasma	cfDNA	CFGAL1_MS160GA1	CFGAL2_MS160GA2	Novaseq X Plus-PE150
23	MS240000168	M	77	57.0846	yes	plasma	cfDNA	CFGAL1_MS168GA1	CFGAL2_MS168GA2	Novaseq X Plus-PE150
24	MS240000170	M	38	53.9343	yes	plasma	cfDNA	CFGAL1_MS170GA1	CFGAL2_MS170GA2	Novaseq X Plus-PE150

### Sheet: Table S2. cfDNA_Twist
Table S2. cfDNA_Twist
NO.	SampleID	Gender	Age	ClinicalAge	Replicates	Sample type	DNA type	Library name 1	Library name 2	Platform
1	MS240000024	F	27	33.5203	yes	plasma	cfDNA	CFTWI1_MS024TW1	CFTWI2_MS024TW2	Novaseq X Plus-PE150
2	MS240000029	F	37	30.848	yes	plasma	cfDNA	CFTWI1_MS029TW1	CFTWI2_MS029TW2	Novaseq X Plus-PE150
3	MS240000039	M	37	35.1211	yes	plasma	cfDNA	CFTWI1_MS039TW1	CFTWI2_MS039TW2	Novaseq X Plus-PE150
4	MS240000089	F	30	32.1259	yes	plasma	cfDNA	CFTWI1_MS089TW1	CFTWI2_MS089TW2	Novaseq X Plus-PE150
5	MS240000104	F	27	36.7856	yes	plasma	cfDNA	CFTWI1_MS104TW1	CFTWI2_MS104TW2	Novaseq X Plus-PE150
6	MS240000105	F	30	35.418	yes	plasma	cfDNA	CFTWI1_MS105TW1	CFTWI2_MS105TW2	Novaseq X Plus-PE150
7	MS240000112	M	62	51.2029	yes	plasma	cfDNA	CFTWI1_MS112TW1	CFTWI2_MS112TW2	Novaseq X Plus-PE150
8	MS240000117	M	22	34.3589	yes	plasma	cfDNA	CFTWI1_MS117TW1	CFTWI2_MS117TW2	Novaseq X Plus-PE150
9	MS240000121	F	26	39.6494	yes	plasma	cfDNA	CFTWI1_MS121TW1	CFTWI2_MS121TW2	Novaseq X Plus-PE150
10	MS240000124	M	43	45.4695	yes	plasma	cfDNA	CFTWI1_MS124TW1	CFTWI2_MS124TW2	Novaseq X Plus-PE150
11	MS240000125	F	29	34.5022	yes	plasma	cfDNA	CFTWI1_MS125TW1	CFTWI2_MS125TW2	Novaseq X Plus-PE150
12	MS240000130	F	41	39.8754	yes	plasma	cfDNA	CFTWI1_MS130TW1	CFTWI2_MS130TW2	Novaseq X Plus-PE150
13	MS240000133	F	45	33.2831	yes	plasma	cfDNA	CFTWI1_MS133TW1	CFTWI2_MS133TW2	Novaseq X Plus-PE150
14	MS240000136	F	38	41.6264	yes	plasma	cfDNA	CFTWI1_MS136TW1	CFTWI2_MS136TW2	Novaseq X Plus-PE150
15	MS240000137	F	39	34.7219	yes	plasma	cfDNA	CFTWI1_MS137TW1	CFTWI2_MS137TW2	Novaseq X Plus-PE150
16	MS240000140	M	69	54.8984	yes	plasma	cfDNA	CFTWI1_MS140TW1	CFTWI2_MS140TW2	Novaseq X Plus-PE150
17	MS240000142	F	31	40.5202	yes	plasma	cfDNA	CFTWI1_MS142TW1	CFTWI2_MS142TW2	Novaseq X Plus-PE150
18	MS240000145	M	53	49.6348	yes	plasma	cfDNA	CFTWI1_MS145TW1	CFTWI2_MS145TW2	Novaseq X Plus-PE150
19	MS240000147	F	28	39.0007	yes	plasma	cfDNA	CFTWI1_MS147TW1	CFTWI2_MS147TW2	Novaseq X Plus-PE150
20	MS240000148	M	52	49.0092	yes	plasma	cfDNA	CFTWI1_MS148TW1	CFTWI2_MS148TW2	Novaseq X Plus-PE150
21	MS240000153	M	44	45.3894	yes	plasma	cfDNA	CFTWI1_MS153TW1	CFTWI2_MS153TW2	Novaseq X Plus-PE150
22	MS240000160	M	52	45.4861	yes	plasma	cfDNA	CFTWI1_MS160TW1	CFTWI2_MS160TW2	Novaseq X Plus-PE150
23	MS240000168	M	77	57.0846	yes	plasma	cfDNA	CFTWI1_MS168TW1	CFTWI2_MS168TW2	Novaseq X Plus-PE150
24	MS240000170	M	38	53.9343	yes	plasma	cfDNA	CFTWI1_MS170TW1	CFTWI2_MS170TW2	Novaseq X Plus-PE150

### Sheet: Table S2. SRRSH-141
Table S2. SRRSH-141
NO.	SampleID	Gender	Age	ClinicalAge	Replicates	Sample type	DNA type	Library name	Platform
1	MS240000001	M	44	44.6069	no	plasma	cfDNA	CFTWI_MS001TW	Novaseq X Plus-PE150
2	MS240000002	M	50	47.3785	no	plasma	cfDNA	CFTWI_MS002TW	Novaseq X Plus-PE150
3	MS240000003	M	34	39.926	no	plasma	cfDNA	CFTWI_MS003TW	Novaseq X Plus-PE150
4	MS240000004	M	52	45.6567	no	plasma	cfDNA	CFTWI_MS004TW	Novaseq X Plus-PE150
5	MS240000005	M	60	59.5193	no	plasma	cfDNA	CFTWI_MS005TW	Novaseq X Plus-PE150
6	MS240000006	F	73	55.0388	no	plasma	cfDNA	CFTWI_MS006TW	Novaseq X Plus-PE150
7	MS240000007	M	30	39.8403	no	plasma	cfDNA	CFTWI_MS007TW	Novaseq X Plus-PE150
8	MS240000008	F	42	45.5089	no	plasma	cfDNA	CFTWI_MS008TW	Novaseq X Plus-PE150
9	MS240000009	F	54	46.9779	no	plasma	cfDNA	CFTWI_MS009TW	Novaseq X Plus-PE150
10	MS240000010	M	64	54.9971	no	plasma	cfDNA	CFTWI_MS010TW	Novaseq X Plus-PE150
11	MS240000011	M	52	50.0101	no	plasma	cfDNA	CFTWI_MS011TW	Novaseq X Plus-PE150
12	MS240000012	M	52	45.3158	no	plasma	cfDNA	CFTWI_MS012TW	Novaseq X Plus-PE150
13	MS240000013	M	49	41.5638	no	plasma	cfDNA	CFTWI_MS013TW	Novaseq X Plus-PE150
14	MS240000014	M	47	46.4681	no	plasma	cfDNA	CFTWI_MS014TW	Novaseq X Plus-PE150
15	MS240000015	M	55	44.9318	no	plasma	cfDNA	CFTWI_MS015TW	Novaseq X Plus-PE150
16	MS240000016	M	61	61.9527	no	plasma	cfDNA	CFTWI_MS016TW	Novaseq X Plus-PE150
17	MS240000017	M	43	48.0057	no	plasma	cfDNA	CFTWI_MS017TW	Novaseq X Plus-PE150
18	MS240000018	M	24	27.5929	no	plasma	cfDNA	CFTWI_MS018TW	Novaseq X Plus-PE150
19	MS240000019	M	45	40.9487	no	plasma	cfDNA	CFTWI_MS019TW	Novaseq X Plus-PE150
20	MS240000020	M	39	37.111	no	plasma	cfDNA	CFTWI_MS020TW	Novaseq X Plus-PE150
21	MS240000021	M	51	47.761	no	plasma	cfDNA	CFTWI_MS021TW	Novaseq X Plus-PE150
22	MS240000022	M	59	55.9416	no	plasma	cfDNA	CFTWI_MS022TW	Novaseq X Plus-PE150
23	MS240000023	M	50	42.4454	no	plasma	cfDNA	CFTWI_MS023TW	Novaseq X Plus-PE150
24	MS240000025	M	37	40.9332	no	plasma	cfDNA	CFTWI_MS025TW	Novaseq X Plus-PE150
25	MS240000026	M	42	51.3831	no	plasma	cfDNA	CFTWI_MS026TW	Novaseq X Plus-PE150
26	MS240000027	M	52	51.9299	no	plasma	cfDNA	CFTWI_MS027TW	Novaseq X Plus-PE150
27	MS240000028	M	46	43.9382	no	plasma	cfDNA	CFTWI_MS028TW	Novaseq X Plus-PE150
28	MS240000030	M	49	45.0887	no	plasma	cfDNA	CFTWI_MS030TW	Novaseq X Plus-PE150
29	MS240000031	M	55	48.8533	no	plasma	cfDNA	CFTWI_MS031TW	Novaseq X Plus-PE150
30	MS240000032	M	51	46.4143	no	plasma	cfDNA	CFTWI_MS032TW	Novaseq X Plus-PE150
31	MS240000033	M	57	48.7874	no	plasma	cfDNA	CFTWI_MS033TW	Novaseq X Plus-PE150
32	MS240000035	M	29	42.7848	no	plasma	cfDNA	CFTWI_MS035TW	Novaseq X Plus-PE150
33	MS240000036	M	61	56.7204	no	plasma	cfDNA	CFTWI_MS036TW	Novaseq X Plus-PE150
34	MS240000037	M	47	42.4728	no	plasma	cfDNA	CFTWI_MS037TW	Novaseq X Plus-PE150
35	MS240000038	M	52	57.5375	no	plasma	cfDNA	CFTWI_MS038TW	Novaseq X Plus-PE150
36	MS240000040	M	54	38.0641	no	plasma	cfDNA	CFTWI_MS040TW	Novaseq X Plus-PE150
37	MS240000041	M	53	54.4187	no	plasma	cfDNA	CFTWI_MS041TW	Novaseq X Plus-PE150
38	MS240000042	M	36	43.7026	no	plasma	cfDNA	CFTWI_MS042TW	Novaseq X Plus-PE150
39	MS240000043	F	36	34.2301	no	plasma	cfDNA	CFTWI_MS043TW	Novaseq X Plus-PE150
40	MS240000044	M	41	36.5138	no	plasma	cfDNA	CFTWI_MS044TW	Novaseq X Plus-PE150
41	MS240000045	F	56	54.921	no	plasma	cfDNA	CFTWI_MS045TW	Novaseq X Plus-PE150
42	MS240000046	M	48	50.704	no	plasma	cfDNA	CFTWI_MS046TW	Novaseq X Plus-PE150
43	MS240000047	M	51	54.1555	no	plasma	cfDNA	CFTWI_MS047TW	Novaseq X Plus-PE150
44	MS240000048	M	39	34.5499	no	plasma	cfDNA	CFTWI_MS048TW	Novaseq X Plus-PE150
45	MS240000049	M	51	54.3236	no	plasma	cfDNA	CFTWI_MS049TW	Novaseq X Plus-PE150
46	MS240000050	M	54	53.6435	no	plasma	cfDNA	CFTWI_MS050TW	Novaseq X Plus-PE150
47	MS240000051	F	51	51.6908	no	plasma	cfDNA	CFTWI_MS051TW	Novaseq X Plus-PE150
48	MS240000052	F	52	49.4765	no	plasma	cfDNA	CFTWI_MS052TW	Novaseq X Plus-PE150
49	MS240000053	M	45	43.4721	no	plasma	cfDNA	CFTWI_MS053TW	Novaseq X Plus-PE150
50	MS240000054	F	39	36.5986	no	plasma	cfDNA	CFTWI_MS054TW	Novaseq X Plus-PE150
51	MS240000055	M	69	54.7819	no	plasma	cfDNA	CFTWI_MS055TW	Novaseq X Plus-PE150
52	MS240000056	F	65	55.3086	no	plasma	cfDNA	CFTWI_MS056TW	Novaseq X Plus-PE150
53	MS240000057	M	36	50.7986	no	plasma	cfDNA	CFTWI_MS057TW	Novaseq X Plus-PE150
54	MS240000058	F	55	54.0971	no	plasma	cfDNA	CFTWI_MS058TW	Novaseq X Plus-PE150
55	MS240000059	M	52	43.0562	no	plasma	cfDNA	CFTWI_MS059TW	Novaseq X Plus-PE150
56	MS240000060	F	31	36.6611	no	plasma	cfDNA	CFTWI_MS060TW	Novaseq X Plus-PE150
57	MS240000062	M	42	35.7625	no	plasma	cfDNA	CFTWI_MS062TW	Novaseq X Plus-PE150
58	MS240000063	M	44	34.7068	no	plasma	cfDNA	CFTWI_MS063TW	Novaseq X Plus-PE150
59	MS240000064	F	53	54.3693	no	plasma	cfDNA	CFTWI_MS064TW	Novaseq X Plus-PE150
60	MS240000065	M	41	37.4578	no	plasma	cfDNA	CFTWI_MS065TW	Novaseq X Plus-PE150
61	MS240000066	F	57	47.5787	no	plasma	cfDNA	CFTWI_MS066TW	Novaseq X Plus-PE150
62	MS240000067	F	50	46.4397	no	plasma	cfDNA	CFTWI_MS067TW	Novaseq X Plus-PE150
63	MS240000068	F	60	54.6144	no	plasma	cfDNA	CFTWI_MS068TW	Novaseq X Plus-PE150
64	MS240000069	M	29	42.9231	no	plasma	cfDNA	CFTWI_MS069TW	Novaseq X Plus-PE150
65	MS240000070	M	35	44.6214	no	plasma	cfDNA	CFTWI_MS070TW	Novaseq X Plus-PE150
66	MS240000071	F	54	50.6148	no	plasma	cfDNA	CFTWI_MS071TW	Novaseq X Plus-PE150
67	MS240000072	F	33	38.4298	no	plasma	cfDNA	CFTWI_MS072TW	Novaseq X Plus-PE150
68	MS240000073	F	52	50.8844	no	plasma	cfDNA	CFTWI_MS073TW	Novaseq X Plus-PE150
69	MS240000074	F	42	35.6617	no	plasma	cfDNA	CFTWI_MS074TW	Novaseq X Plus-PE150
70	MS240000075	F	26	36.9034	no	plasma	cfDNA	CFTWI_MS075TW	Novaseq X Plus-PE150
71	MS240000076	F	49	43.5753	no	plasma	cfDNA	CFTWI_MS076TW	Novaseq X Plus-PE150
72	MS240000077	F	28	28.5782	no	plasma	cfDNA	CFTWI_MS077TW	Novaseq X Plus-PE150
73	MS240000078	F	35	46.0147	no	plasma	cfDNA	CFTWI_MS078TW	Novaseq X Plus-PE150
74	MS240000079	F	55	52.3611	no	plasma	cfDNA	CFTWI_MS079TW	Novaseq X Plus-PE150
75	MS240000080	M	38	36.3882	no	plasma	cfDNA	CFTWI_MS080TW	Novaseq X Plus-PE150
76	MS240000081	M	62	43.7779	no	plasma	cfDNA	CFTWI_MS081TW	Novaseq X Plus-PE150
77	MS240000082	M	30	40.2078	no	plasma	cfDNA	CFTWI_MS082TW	Novaseq X Plus-PE150
78	MS240000083	F	41	36.9338	no	plasma	cfDNA	CFTWI_MS083TW	Novaseq X Plus-PE150
79	MS240000084	M	59	37.5072	no	plasma	cfDNA	CFTWI_MS084TW	Novaseq X Plus-PE150
80	MS240000086	F	31	31.3044	no	plasma	cfDNA	CFTWI_MS086TW	Novaseq X Plus-PE150
81	MS240000087	M	31	35.4777	no	plasma	cfDNA	CFTWI_MS087TW	Novaseq X Plus-PE150
82	MS240000088	F	40	42.7415	no	plasma	cfDNA	CFTWI_MS088TW	Novaseq X Plus-PE150
83	MS240000090	M	40	52.5529	no	plasma	cfDNA	CFTWI_MS090TW	Novaseq X Plus-PE150
84	MS240000091	F	34	34.5039	no	plasma	cfDNA	CFTWI_MS091TW	Novaseq X Plus-PE150
85	MS240000092	F	32	34.842	no	plasma	cfDNA	CFTWI_MS092TW	Novaseq X Plus-PE150
86	MS240000093	F	20	27.4208	no	plasma	cfDNA	CFTWI_MS093TW	Novaseq X Plus-PE150
87	MS240000094	M	30	37.3768	no	plasma	cfDNA	CFTWI_MS094TW	Novaseq X Plus-PE150
88	MS240000095	M	32	36.986	no	plasma	cfDNA	CFTWI_MS095TW	Novaseq X Plus-PE150
89	MS240000096	F	20	32.0104	no	plasma	cfDNA	CFTWI_MS096TW	Novaseq X Plus-PE150
90	MS240000097	F	27	32.5598	no	plasma	cfDNA	CFTWI_MS097TW	Novaseq X Plus-PE150
91	MS240000098	F	36	34.6149	no	plasma	cfDNA	CFTWI_MS098TW	Novaseq X Plus-PE150
92	MS240000099	M	30	32.8687	no	plasma	cfDNA	CFTWI_MS099TW	Novaseq X Plus-PE150
93	MS240000100	M	29	40.9878	no	plasma	cfDNA	CFTWI_MS100TW	Novaseq X Plus-PE150
94	MS240000101	F	28	31.9885	no	plasma	cfDNA	CFTWI_MS101TW	Novaseq X Plus-PE150
95	MS240000102	M	54	44.2707	no	plasma	cfDNA	CFTWI_MS102TW	Novaseq X Plus-PE150
96	MS240000103	F	30	45.0557	no	plasma	cfDNA	CFTWI_MS103TW	Novaseq X Plus-PE150
97	MS240000106	M	30	34.3805	no	plasma	cfDNA	CFTWI_MS106TW	Novaseq X Plus-PE150
98	MS240000107	M	42	42.4763	no	plasma	cfDNA	CFTWI_MS107TW	Novaseq X Plus-PE150
99	MS240000108	F	61	55.5842	no	plasma	cfDNA	CFTWI_MS108TW	Novaseq X Plus-PE150
100	MS240000109	F	64	68.8542	no	plasma	cfDNA	CFTWI_MS109TW	Novaseq X Plus-PE150
101	MS240000110	F	54	51.4957	no	plasma	cfDNA	CFTWI_MS110TW	Novaseq X Plus-PE150
102	MS240000111	F	42	40.1967	no	plasma	cfDNA	CFTWI_MS111TW	Novaseq X Plus-PE150
103	MS240000113	M	30	37.1022	no	plasma	cfDNA	CFTWI_MS113TW	Novaseq X Plus-PE150
104	MS240000114	F	26	34.6496	no	plasma	cfDNA	CFTWI_MS114TW	Novaseq X Plus-PE150
105	MS240000115	M	67	40.3378	no	plasma	cfDNA	CFTWI_MS115TW	Novaseq X Plus-PE150
106	MS240000116	M	28	42.2565	no	plasma	cfDNA	CFTWI_MS116TW	Novaseq X Plus-PE150
107	MS240000118	M	43	44.6743	no	plasma	cfDNA	CFTWI_MS118TW	Novaseq X Plus-PE150
108	MS240000119	F	26	25.2249	no	plasma	cfDNA	CFTWI_MS119TW	Novaseq X Plus-PE150
109	MS240000120	M	68	51.3606	no	plasma	cfDNA	CFTWI_MS120TW	Novaseq X Plus-PE150
110	MS240000122	M	25	39.1617	no	plasma	cfDNA	CFTWI_MS122TW	Novaseq X Plus-PE150
111	MS240000123	F	69	49.3295	no	plasma	cfDNA	CFTWI_MS123TW	Novaseq X Plus-PE150
112	MS240000126	F	28	33.7494	no	plasma	cfDNA	CFTWI_MS126TW	Novaseq X Plus-PE150
113	MS240000127	M	61	53.7595	no	plasma	cfDNA	CFTWI_MS127TW	Novaseq X Plus-PE150
114	MS240000128	F	28	36.0716	no	plasma	cfDNA	CFTWI_MS128TW	Novaseq X Plus-PE150
115	MS240000129	M	28	35.3524	no	plasma	cfDNA	CFTWI_MS129TW	Novaseq X Plus-PE150
116	MS240000131	M	29	38.5825	no	plasma	cfDNA	CFTWI_MS131TW	Novaseq X Plus-PE150
117	MS240000132	F	24	32.894	no	plasma	cfDNA	CFTWI_MS132TW	Novaseq X Plus-PE150
118	MS240000138	F	46	44.4322	no	plasma	cfDNA	CFTWI_MS138TW	Novaseq X Plus-PE150
119	MS240000139	M	31	30.6686	no	plasma	cfDNA	CFTWI_MS139TW	Novaseq X Plus-PE150
120	MS240000141	F	38	33.5043	no	plasma	cfDNA	CFTWI_MS141TW	Novaseq X Plus-PE150
121	MS240000143	M	28	38.8101	no	plasma	cfDNA	CFTWI_MS143TW	Novaseq X Plus-PE150
122	MS240000144	F	25	33.9147	no	plasma	cfDNA	CFTWI_MS144TW	Novaseq X Plus-PE150
123	MS240000151	F	62	49.2903	no	plasma	cfDNA	CFTWI_MS151TW	Novaseq X Plus-PE150
124	MS240000154	M	67	55.902	no	plasma	cfDNA	CFTWI_MS154TW	Novaseq X Plus-PE150
125	MS240000155	F	32	31.1053	no	plasma	cfDNA	CFTWI_MS155TW	Novaseq X Plus-PE150
126	MS240000156	F	32	38.5097	no	plasma	cfDNA	CFTWI_MS156TW	Novaseq X Plus-PE150
127	MS240000157	M	37	36.3844	no	plasma	cfDNA	CFTWI_MS157TW	Novaseq X Plus-PE150
128	MS240000159	M	50	43.4886	no	plasma	cfDNA	CFTWI_MS159TW	Novaseq X Plus-PE150
129	MS240000162	M	29	39.449	no	plasma	cfDNA	CFTWI_MS162TW	Novaseq X Plus-PE150
130	MS240000163	F	43	45.0201	no	plasma	cfDNA	CFTWI_MS163TW	Novaseq X Plus-PE150
131	MS240000164	F	34	25.972	no	plasma	cfDNA	CFTWI_MS164TW	Novaseq X Plus-PE150
132	MS240000166	M	51	44.4884	no	plasma	cfDNA	CFTWI_MS166TW	Novaseq X Plus-PE150
133	MS240000167	F	37	45.3526	no	plasma	cfDNA	CFTWI_MS167TW	Novaseq X Plus-PE150
134	MS240000169	M	44	45.717	no	plasma	cfDNA	CFTWI_MS169TW	Novaseq X Plus-PE150
135	MS240000171	M	34	37.1745	no	plasma	cfDNA	CFTWI_MS171TW	Novaseq X Plus-PE150
136	MS240000172	F	27	34.1708	no	plasma	cfDNA	CFTWI_MS172TW	Novaseq X Plus-PE150
137	MS240000174	M	25	35.6126	no	plasma	cfDNA	CFTWI_MS174TW	Novaseq X Plus-PE150
138	MS240000175	M	46	53.3768	no	plasma	cfDNA	CFTWI_MS175TW	Novaseq X Plus-PE150
139	MS240000176	M	49	52.6505	no	plasma	cfDNA	CFTWI_MS176TW	Novaseq X Plus-PE150
140	MS240000178	M	43	41.056	no	plasma	cfDNA	CFTWI_MS178TW	Novaseq X Plus-PE150
141	MS240000180	F	60	51.6036	no	plasma	cfDNA	CFTWI_MS180TW	Novaseq X Plus-PE150
