## Supplementary Table S3 for "A robust and integrated framework for cross-platform adaptation of epigenetic clocks in cell-free DNA sequencing"

### Sheet: Clock percent unreliable CpGs
Table S3. Percent unreliable CpGs of each clock
	cfDNA_Galaxy	cfDNA_Twist	gDNA_Galaxy	gDNA_Twist
dnamphenoage	0.334308	0.260112	0.309129	0.303119
grimage	0.241844	0.162024	0.237867	0.185481
grimage2	0.241844	0.162024	0.237867	0.185481
han	0.0365385	0.0253205	0.0208333	0.0198718
hannum	0.161092	0.13439	0.101232	0.0997653
horvath2013	0.345963	0.281752	0.290014	0.29568
lin	0.0906987	0.0587121	0.0378788	0.0357744
pcgrimage	0.33519	0.263658	0.307903	0.294894
pchannum	0.335199	0.263665	0.307911	0.294901
pchorvath2013	0.335199	0.263665	0.307911	0.294901
pcphenoage	0.335199	0.263665	0.307911	0.294901
pcskinandblood	0.335199	0.263665	0.307911	0.294901
pipekfilteredh	0.332644	0.269838	0.283318	0.290671
pipekretrainedh	0.346726	0.279627	0.291802	0.296199
skinandblood	0.162404	0.116315	0.108589	0.102249
stoch	0.345963	0.281752	0.290014	0.29568
stocp	0.334308	0.260112	0.309129	0.303119
stocz	0.143199	0.119326	0.10595	0.107004
zhangblup	0.316909	0.250677	0.292858	0.276225
zhangen	0.143199	0.119326	0.10595	0.107004
