## Supplementary Table S4 for "A robust and integrated framework for cross-platform adaptation of epigenetic clocks in cell-free DNA sequencing"

### Sheet: Beta Coefficient
Table S4. Beta coefficient of ClinicalAge
Variable	Coef	Type	Unit	ReferenceRange/Value
Intercept	43.0545	-	-	-
Absolute basophil	0.687595	Blood_count	10^9/L	0.00-0.06 ×10^9/L
High density lipoprotein	0.536464	Blood_biochemistry	mmol/L	1.03-1.55 mmol/L
Weight	-2.39796	Anthropometry	kg	-
Red blood Cell distribution width	0.896187	Blood_count	%	11.0-14.5 %
Direct bilirubin	0.625585	Blood_biochemistry	umol/L	0.0-4.0 μmol/L
Total protein	-2.69137	Blood_biochemistry	g/L	65.0-85.0 g/L
Urinary white blood cells	0.182553	Urine_assays	/μL	0.0-34.0 /μL
Absolute value of lymphocytes	-0.888269	Blood_count	10^9/L	1.10-3.20 ×10^9/L
Total bilirubin	0.556035	Blood_biochemistry	umol/L	0.0-21.0 μmol/L
Urine bacteria	1.01921	Urine_assays	/μL	0.0-836.0 /μL
Urine specific gravity	-0.800112	Urine_assays	-	1.003-1.030
Alanine transaminase	-4.44031	Blood_biochemistry	U/L	7-40 U/L
Total cholesterol	0.992884	Blood_biochemistry	mmol/L	3.00-5.70 mmol/L
White blood cell count	-0.237299	Blood_count	10^9/L	3.5-9.5 ×10^9/L
Pulse	-1.75988	Anthropometry	Bpm	-
Platelet distribution width	0.317812	Blood_count	%	15.0-18.0 %
Mean corpuscular hemoglobin	-0.124449	Blood_count	pg	27.0-34.0 pg
Urine pH	1.01272	Urine_assays	-	4.5-8.0
Albumin	-3.23061	Blood_biochemistry	g/L	40.0-55.0 g/L
Uric acid	0.517514	Blood_biochemistry	umol/L	154.7-357.0 μmol/L
Waist circumference	1.60108	Anthropometry	cm	-
Lactate dehydrogenase	0.43665	Blood_biochemistry	IU/L	120-250 IU/L
Percentage of monocytes	-0.0519117	Blood_count	%	3.0-10.0 %
Globulin	-1.05526	Blood_biochemistry	g/L	20.0-40.0 g/L
Systolic blood pressure	2.14902	Anthropometry	mmHg	-
Gamma-glutamyl transferase	0.677511	Blood_biochemistry	U/L	7-45 U/L
Creatinine	0.381065	Blood_biochemistry	umol/L	41-81 μmol/L
Triglycerides	1.39927	Blood_biochemistry	mmol/L	<1.70 mmol/L
Albumin-to-globulin ratio	-3.13562	Blood_biochemistry	-	1.20-2.40
Urea	1.2594	Blood_biochemistry	mmol/L	3.10-8.80 mmol/L
Mean corpuscular volume	1.66907	Blood_count	fL	82.0-100.0 fL
Platelet hematocrit	-2.34804	Blood_count	%	0.11-0.28 %
Glycated hemoglobin	2.49971	Blood_biochemistry	%	4.00-6.00 %
Aspartate aminotransferase	4.5661	Blood_biochemistry	U/L	13-35 U/L
Alkaline phosphatase	2.32794	Blood_biochemistry	U/L	50-135 U/L
Blood glucose	3.1558	Blood_biochemistry	mmol/L	4.30-5.90 mmol/L
